# Development and Validation of a multi-target TaqMan qPCR method for detection of *Borrelia burgdorferi* sensu lato

**DOI:** 10.1101/2023.07.18.549442

**Authors:** Sébastien Masséglia, Magalie René-Martellet, Maxime Rates, Cecilia Hizo-Teufel, Volker Fingerle, Gabriele Margos, Xavier Bailly

## Abstract

Reliable detection of bacteria belonging to the *Borrelia burgdorferi* sensu lato species complex in vertebrate reservoirs, tick vectors, and patients is key to answer questions regarding Lyme borreliosis epidemiology. Nevertheless, the description of characteristics of qPCRs for the detection of *B. burgdorferi* s. l. are often limited. This study covers the development and validation of two duplex taqman qPCR assays used to target four markers on the chromosome of genospecies of *B. burgdorferi* s. l..

Analytical specificity was determined with a panel of spirochete strains. qPCR characteristics were specified using water or tick DNA spiked with controlled quantities of the targeted DNA sequences of *B. afzelii*, *B. burgdorferi* sensu stricto or *B. bavariensis*. The effectiveness of detection results was finally evaluated using DNA extracted from ticks and biopsies from mammals whose infectious status had been determined by other detection assays.

The developed qPCR assays allow exclusive detection of *B. burgdorferi* s. l. with the exception of the M16 marker which also detect relapsing fever *Borrelia* species. The limit of detection is between 10 and 40 copies per qPCR reaction depending on the sample type, the *B. burgdorferi* genospecies and the targeted marker. Detection tests performed on various kind of samples illustrated the accuracy and robustness of our qPCR assays.

Within the defined limits, this multi-target qPCR method allows a versatile detection of *B. burgdorferi* s. l., regardless of the genospecies and the sample material analyzed, with a sensitivity that would be compatible with most applications and a reproducibility of 100% under measurement conditions and limits of detection, thereby limiting result ambiguities.

**Highlights:** Four qPCR assays used in duplex were developed to detect *Borrelia burgdorferi* sensu lato. The limits of detection and quantification were defined according to state of the art standards. The specifications allow to detect *B. burgdorferi* sensu lato from different sampling sources.
