## Supplementary material 1 for "Development and Validation of a multi-target TaqMan qPCR method for detection of *Borrelia burgdorferi* sensu lato"

### Sheet: Feuil1
gi number	gb/emb number	genera	species	sub species	isolate
80973017	DQ250444.1	Alectorobius	sonrai		isolate INA2
80973018	DQ250445.1	Alectorobius	sonrai		isolate INA3
80973020	DQ250447.1	Alectorobius	sonrai		isolate KKH3
80973019	DQ250446.1	Alectorobius	sonrai		isolate NG3
80973021	DQ250448.1	Alectorobius	sonrai		isolate RT3
17979676	AF291874.1	Amblyomma	americanum
173606	M60487.1	Amblyomma	americanum		ABLREAA
215398768	FJ464426.1	Amblyomma	auricularium
215398762	FJ464420.1	Amblyomma	boeroi
408359103	JX573119.1	Amblyomma	cajennense
639127846	KJ569695.1	Amblyomma	dissimile
215398767	FJ464425.1	Amblyomma	dubitatum
376372671	JN863721.1	Amblyomma	elaphense
5326812	AF115372.1	Amblyomma	glauerti
655555460	KJ584368.1	Amblyomma	hadanii
1117892	U39924.1	Amblyomma	hebraeum		AHU39924
1196299	L76344.1	Amblyomma	maculatum		ABV18SR
215398766	FJ464424.1	Amblyomma	neumanni
215398765	FJ464423.1	Amblyomma	parvitarsum
215398764	FJ464422.1	Amblyomma	parvum
215398763	FJ464421.1	Amblyomma	pseudoparvum
655555461	KJ584369.1	Amblyomma	rotundatum
639127845	KJ569694.1	Amblyomma	rotundatum
98310817	DQ507238.1	Amblyomma	sphenodonti
7769672	AF250915.1	Amblyomma	triguttatum	triguttatum
7769671	AF250914.1	Amblyomma	triguttatum	triguttatum
7769670	AF250913.1	Amblyomma	triguttatum	triguttatum
2920542	AF018641.1	Amblyomma	triguttatum	triguttatum
1196300	L76345.1	Amblyomma	tuberculatum		ABV18SRA
1196301	L76346.1	Amblyomma	variegatum		ABV18SRB
1117894	U39925.1	Amblyomma	variegatum		AVU39925
2920543	AF018642.1	Amblyomma	vikirri		B686
571032460	KC769606.1	Antricola	marginatus		voucher QMS95182
571032457	KC769603.1	Antricola	mexicanus		voucher QMS95175
2920544	AF018643.1	Aponomma	concolor
376372675	JN863725.1	Aponomma	fimbriatum
2920545	AF018644.1	Aponomma	fimbriatum		EV56
5326810	AF115370.1	Aponomma	glebopalma
5326811	AF115371.1	Aponomma	hydrosauri
1196667	L76347.1	Aponomma	latum		NMM18SR
2920546	AF018645.1	Aponomma	undatum		B406
566905223	JQ731646.2	Argas	africolumbae		strain JM2
1117891	U39918.1	Argas	hermanni		AHU39918
571032464	KC769610.1	Argas	miniatus		voucher QMS95174
571032463	KC769609.1	Argas	monachus
1196302	L76353.1	Argas	persicus		AGG18SR
571032465	KC769611.1	Argas	sp.		SpringbokSA QMS95171
1418342	Z74481.1	Boophilus	annulatus
2920557	AF018656.1	Boophilus	microplus		Biarra
1117896	U39920.1	Boophilus	microplus		BMU39920
19401865	AF479768.1	Bothriocroton	auruginans
110287648	DQ668033.1	Bothriocroton	oudemansi		voucher USNTC-RML#123611
385200129	JQ824330.1	Carios	capensis		isolate O10
385200126	JQ824327.1	Carios	capensis		isolate O100
385200127	JQ824328.1	Carios	capensis		isolate O102
385200128	JQ824329.1	Carios	capensis		isolate O107
385200130	JQ824331.1	Carios	capensis		isolate O111
385200131	JQ824332.1	Carios	capensis		isolate O113
385200132	JQ824333.1	Carios	capensis		isolate O120
385200133	JQ824334.1	Carios	capensis		isolate O128
385200134	JQ824335.1	Carios	capensis		isolate O129
385200137	JQ824338.1	Carios	capensis		isolate O13
385200135	JQ824336.1	Carios	capensis		isolate O130
385200136	JQ824337.1	Carios	capensis		isolate O135
385200138	JQ824339.1	Carios	capensis		isolate O15
385200141	JQ824342.1	Carios	capensis		isolate O2
385200139	JQ824340.1	Carios	capensis		isolate O22
385200140	JQ824341.1	Carios	capensis		isolate O23
385200142	JQ824343.1	Carios	capensis		isolate O302
385200143	JQ824344.1	Carios	capensis		isolate O303
385200144	JQ824345.1	Carios	capensis		isolate O305
385200145	JQ824346.1	Carios	capensis		isolate O306
385200146	JQ824347.1	Carios	capensis		isolate O307
385200147	JQ824348.1	Carios	capensis		isolate O308
385200148	JQ824349.1	Carios	capensis		isolate O331
385200149	JQ824350.1	Carios	capensis		isolate O332
385200150	JQ824351.1	Carios	capensis		isolate O358
385200151	JQ824352.1	Carios	capensis		isolate O373
385200152	JQ824353.1	Carios	capensis		isolate O378
385200153	JQ824354.1	Carios	capensis		isolate O384
385200155	JQ824356.1	Carios	capensis		isolate O39
385200154	JQ824355.1	Carios	capensis		isolate O390
385200156	JQ824357.1	Carios	capensis		isolate O401
385200157	JQ824358.1	Carios	capensis		isolate O430
385200158	JQ824359.1	Carios	capensis		isolate O431
385200159	JQ824360.1	Carios	capensis		isolate O434
385200161	JQ824362.1	Carios	capensis		isolate O6
385200160	JQ824361.1	Carios	capensis		isolate O69
385200165	JQ824366.1	Carios	capensis		isolate O8
385200162	JQ824363.1	Carios	capensis		isolate O81
385200163	JQ824364.1	Carios	capensis		isolate O86
385200164	JQ824365.1	Carios	capensis		isolate O88
385200166	JQ824367.1	Carios	capensis		isolate O94
385200167	JQ824368.1	Carios	capensis		isolate O96
571032462	KC769608.1	Carios	fonsecai		voucher QMS95181
571032455	KC769601.1	Carios	marinkellei		voucher QMS95178
571032453	KC769599.1	Carios	mimon
1196328	L76357.1	Carios	puertoricensis		CR118SR
571032456	KC769602.1	Carios	rondoniensis
1196331	L76340.1	Dermacentor	andersoni		DCN18SR
734450362	KJ410655.1	Dermacentor	marginatus
1418686	Z74480.1	Dermacentor	marginatus
411025726	JX051037.1	Dermacentor	marginatus		isolate XJ056
411025727	JX051038.1	Dermacentor	marginatus		isolate XJ057
411025728	JX051039.1	Dermacentor	marginatus		isolate XJ058
411025729	JX051040.1	Dermacentor	marginatus		isolate XJ059
411025730	JX051041.1	Dermacentor	marginatus		isolate XJ060
571032475	KC769621.1	Dermacentor	nitens		voucher QMS95169
925687548	KR002680.1	Dermacentor	niveus
411025731	JX051042.1	Dermacentor	nuttalli		isolate XJ061
411025732	JX051043.1	Dermacentor	nuttalli		isolate XJ062
411025734	JX051045.1	Dermacentor	nuttalli		isolate XJ065
411025735	JX051046.1	Dermacentor	nuttalli		isolate XJ066
411025736	JX051047.1	Dermacentor	nuttalli		isolate XJ067
411025737	JX051048.1	Dermacentor	nuttalli		isolate XJ068
411025738	JX051049.1	Dermacentor	nuttalli		isolate XJ071
411025739	JX051050.1	Dermacentor	nuttalli		isolate XJ072
411025742	JX051053.1	Dermacentor	nuttalli		isolate XJ083
411025743	JX051054.1	Dermacentor	nuttalli		isolate XJ084
411025745	JX051056.1	Dermacentor	nuttalli		isolate XJ087
411025746	JX051057.1	Dermacentor	nuttalli		isolate XJ088
411025747	JX051058.1	Dermacentor	nuttalli		isolate XJ089
411025748	JX051059.1	Dermacentor	nuttalli		isolate XJ090
411025749	JX051060.1	Dermacentor	nuttalli		isolate XJ091
411025750	JX051061.1	Dermacentor	nuttalli		isolate XJ092
482667574	KC511629.1	Dermacentor	reticulatus
734450368	KJ410656.1	Dermacentor	silvarum
482667575	KC511630.1	Haemaphysalis	concinna
385655203	JQ346682.1	Haemaphysalis	doenitzi
408359104	JX573120.1	Haemaphysalis	flava
408359105	JX573121.1	Haemaphysalis	formosensis
408359107	JX573123.1	Haemaphysalis	humerosa
2920547	AF018646.1	Haemaphysalis	humerosa		B588
408359106	JX573122.1	Haemaphysalis	hystricis
1196393	L76338.1	Haemaphysalis	inermis		HHY18SR
2920548	AF018647.1	Haemaphysalis	leachi		B365
1117900	U39923.1	Haemaphysalis	leachi		HLU39923
408359108	JX573124.1	Haemaphysalis	leporis-palustris
1196394	L76339.1	Haemaphysalis	leporis-palustris		HHY18SRA
385655202	JQ346681.1	Haemaphysalis	longicornis
385655201	JQ346680.1	Haemaphysalis	longicornis
1117899	U39922.1	Haemaphysalis	longicornis		HLU39922
411025699	JX051010.1	Haemaphysalis	longicornis		isolate YN011
411025701	JX051012.1	Haemaphysalis	longicornis		isolate YN013
411025702	JX051013.1	Haemaphysalis	longicornis		isolate YN014
411025703	JX051014.1	Haemaphysalis	longicornis		isolate YN015
411025705	JX051016.1	Haemaphysalis	longicornis		isolate YN017
411025696	JX051007.1	Haemaphysalis	longicornis		isolate YN07
411025697	JX051008.1	Haemaphysalis	longicornis		isolate YN08
411025698	JX051009.1	Haemaphysalis	longicornis		isolate YN09
408359109	JX573125.1	Haemaphysalis	parva
2920549	AF018648.1	Haemaphysalis	petrogalis		B763
1418715	Z74478.1	Haemaphysalis	punctata
408359110	JX573126.1	Haemaphysalis	sulcata
411025733	JX051044.1	Hyalomma	anatolicum		isolate XJ063
411025740	JX051051.1	Hyalomma	anatolicum		isolate XJ074
411025741	JX051052.1	Hyalomma	anatolicum		isolate XJ076
411025706	JX051017.1	Hyalomma	asiaticum	asiaticum	isolate IM034
411025707	JX051018.1	Hyalomma	asiaticum	asiaticum	isolate IM035
411025708	JX051019.1	Hyalomma	asiaticum	asiaticum	isolate IM036
411025709	JX051020.1	Hyalomma	asiaticum	asiaticum	isolate IM037
411025710	JX051021.1	Hyalomma	asiaticum	asiaticum	isolate IM038
411025711	JX051022.1	Hyalomma	asiaticum	asiaticum	isolate IM039
411025712	JX051023.1	Hyalomma	asiaticum	asiaticum	isolate IM041
411025713	JX051024.1	Hyalomma	asiaticum	asiaticum	isolate IM042
411025714	JX051025.1	Hyalomma	asiaticum	asiaticum	isolate IM043
411025715	JX051026.1	Hyalomma	asiaticum	asiaticum	isolate IM044
411025716	JX051027.1	Hyalomma	asiaticum	asiaticum	isolate IM045
411025717	JX051028.1	Hyalomma	asiaticum	asiaticum	isolate IM046
411025718	JX051029.1	Hyalomma	asiaticum	asiaticum	isolate IM047
411025719	JX051030.1	Hyalomma	asiaticum	asiaticum	isolate IM048
411025720	JX051031.1	Hyalomma	asiaticum	asiaticum	isolate IM049
411025721	JX051032.1	Hyalomma	asiaticum	asiaticum	isolate IM050
411025723	JX051034.1	Hyalomma	asiaticum	asiaticum	isolate IM053
411025724	JX051035.1	Hyalomma	asiaticum	asiaticum	isolate IM054
411025725	JX051036.1	Hyalomma	asiaticum	asiaticum	isolate IM055
955654858	KU198408.1	Hyalomma	dromedarii
1197030	L76348.1	Hyalomma	dromedarii		YAL18SR
1418712	Z74482.1	Hyalomma	lusitanicum
1197031	L76349.1	Hyalomma	rufipes		YAL18SRA
111607522	DQ813264.1	Hyalomma	truncatum
5326804	AF115364.1	Ixodes	acutitarsus
1196472	L76350.1	Ixodes	affinis		IXO18SR
2920550	AF018649.1	Ixodes	auritulus		B502
1196473	L76351.1	Ixodes	cookei		IXO18SRA
5326805	AF115365.1	Ixodes	corwini
343168954	JN018307.1	Ixodes	hexagonus		voucher MNHN-JAA3
2920551	AF018650.1	Ixodes	holocyclus		B414
1196474	L76352.1	Ixodes	kopsteini		IXO18SRB
5326807	AF115367.1	Ixodes	luciae
925687554	KR002681.1	Ixodes	pavlovskyi
32967706	AY274888.1	Ixodes	persulcatus
2920552	AF018651.1	Ixodes	pilosus		B359
1117902	U39919.1	Ixodes	pilosus		IPU39919
1418975	Z74479.1	Ixodes	ricinus
309318083	GU074648.1	Ixodes	ricinus		isolate 1
309318092	GU074657.1	Ixodes	ricinus		isolate 10
309318093	GU074658.1	Ixodes	ricinus		isolate 11
309318094	GU074659.1	Ixodes	ricinus		isolate 12
309318095	GU074660.1	Ixodes	ricinus		isolate 13
309318096	GU074661.1	Ixodes	ricinus		isolate 14
309318097	GU074662.1	Ixodes	ricinus		isolate 15
309318098	GU074663.1	Ixodes	ricinus		isolate 16
309318099	GU074664.1	Ixodes	ricinus		isolate 17
309318100	GU074665.1	Ixodes	ricinus		isolate 18
309318101	GU074666.1	Ixodes	ricinus		isolate 19
309318084	GU074649.1	Ixodes	ricinus		isolate 2
309318102	GU074667.1	Ixodes	ricinus		isolate 20
309318103	GU074668.1	Ixodes	ricinus		isolate 21
309318104	GU074669.1	Ixodes	ricinus		isolate 22
309318105	GU074670.1	Ixodes	ricinus		isolate 23
309318106	GU074671.1	Ixodes	ricinus		isolate 24
309318107	GU074672.1	Ixodes	ricinus		isolate 25
309318108	GU074673.1	Ixodes	ricinus		isolate 26
309318109	GU074674.1	Ixodes	ricinus		isolate 27
309318110	GU074675.1	Ixodes	ricinus		isolate 28
309318111	GU074676.1	Ixodes	ricinus		isolate 29
309318085	GU074650.1	Ixodes	ricinus		isolate 3
309318112	GU074677.1	Ixodes	ricinus		isolate 30
309318113	GU074678.1	Ixodes	ricinus		isolate 31
309318114	GU074679.1	Ixodes	ricinus		isolate 32
309318115	GU074680.1	Ixodes	ricinus		isolate 33
309318116	GU074681.1	Ixodes	ricinus		isolate 34
309318117	GU074682.1	Ixodes	ricinus		isolate 35
309318118	GU074683.1	Ixodes	ricinus		isolate 36
309318119	GU074684.1	Ixodes	ricinus		isolate 37
309318120	GU074685.1	Ixodes	ricinus		isolate 38
309318121	GU074686.1	Ixodes	ricinus		isolate 39
309318086	GU074651.1	Ixodes	ricinus		isolate 4
309318122	GU074687.1	Ixodes	ricinus		isolate 40
309318123	GU074688.1	Ixodes	ricinus		isolate 41
309318124	GU074689.1	Ixodes	ricinus		isolate 42
309318125	GU074690.1	Ixodes	ricinus		isolate 43
309318126	GU074691.1	Ixodes	ricinus		isolate 44
309318127	GU074692.1	Ixodes	ricinus		isolate 45
309318128	GU074693.1	Ixodes	ricinus		isolate 46
309318129	GU074694.1	Ixodes	ricinus		isolate 47
309318130	GU074695.1	Ixodes	ricinus		isolate 48
309318131	GU074696.1	Ixodes	ricinus		isolate 49
309318087	GU074652.1	Ixodes	ricinus		isolate 5
309318132	GU074697.1	Ixodes	ricinus		isolate 50
309318133	GU074698.1	Ixodes	ricinus		isolate 51
309318134	GU074699.1	Ixodes	ricinus		isolate 52
309318135	GU074700.1	Ixodes	ricinus		isolate 53
309318136	GU074701.1	Ixodes	ricinus		isolate 54
309318137	GU074702.1	Ixodes	ricinus		isolate 55
309318138	GU074703.1	Ixodes	ricinus		isolate 56
309318139	GU074704.1	Ixodes	ricinus		isolate 57
309318140	GU074705.1	Ixodes	ricinus		isolate 58
309318141	GU074706.1	Ixodes	ricinus		isolate 59
309318088	GU074653.1	Ixodes	ricinus		isolate 6
309318142	GU074707.1	Ixodes	ricinus		isolate 60
309318089	GU074654.1	Ixodes	ricinus		isolate 7
309318090	GU074655.1	Ixodes	ricinus		isolate 8
309318091	GU074656.1	Ixodes	ricinus		isolate 9
2920553	AF018652.1	Ixodes	simplex	simplex	B387
5326808	AF115368.1	Ixodes	tasmani
5326809	AF115369.1	Ixodes	uriae
398256856	JQ424828.1	Nuttalliella	aff.		namaqua CAM-2012
333109165	JF751071.1	Nuttalliella	namaqua
571032458	KC769604.1	Ornithodoros	brasiliensis		voucher QMS95177
1117904	U39917.1	Ornithodoros	capensis		OCU39917
4760900	AF096274.1	Ornithodoros	coriaceus
1196681	L76355.1	Ornithodoros	moubata		ORI18SR
571032459	KC769605.1	Ornithodoros	rostratus		voucher QMS95176
571032466	KC769612.1	Ornithodoros	savignyi		voucher QMS95180
83752326	DQ234729.1	Ornithodoros	sonrai		isolate BAN1
83752327	DQ234730.1	Ornithodoros	sonrai		isolate BAN2
83752343	DQ234746.1	Ornithodoros	sonrai		isolate CHOU1
83752344	DQ234747.1	Ornithodoros	sonrai		isolate CHOU2
83752338	DQ234741.1	Ornithodoros	sonrai		isolate CO1
83752324	DQ234727.1	Ornithodoros	sonrai		isolate DL1
83752325	DQ234728.1	Ornithodoros	sonrai		isolate DL2
83752334	DQ234737.1	Ornithodoros	sonrai		isolate DM1
83752335	DQ234738.1	Ornithodoros	sonrai		isolate DM2
83752330	DQ234733.1	Ornithodoros	sonrai		isolate GAN1
83752331	DQ234734.1	Ornithodoros	sonrai		isolate GAN2
83752328	DQ234731.1	Ornithodoros	sonrai		isolate INA1
83752336	DQ234739.1	Ornithodoros	sonrai		isolate KKH1
83752337	DQ234740.1	Ornithodoros	sonrai		isolate KKH2
83752340	DQ234743.1	Ornithodoros	sonrai		isolate KNB1
83752339	DQ234742.1	Ornithodoros	sonrai		isolate KNB2
83752342	DQ234745.1	Ornithodoros	sonrai		isolate MBT1
83752341	DQ234744.1	Ornithodoros	sonrai		isolate MOU1
83752329	DQ234732.1	Ornithodoros	sonrai		isolate NG2
83752332	DQ234735.1	Ornithodoros	sonrai		isolate RT1
83752333	DQ234736.1	Ornithodoros	sonrai		isolate RT2
83752345	DQ234748.1	Ornithodoros	sonrai		isolate SEL1
557359672	KF425251.1	Ornithodoros	tholozani		isolate HEB3111
557359676	KF425255.1	Ornithodoros	tholozani		isolate HEB9101
557359670	KF425249.1	Ornithodoros	tholozani		isolate HEB9818
557359677	KF425256.1	Ornithodoros	tholozani		isolate JEN1222
557359674	KF425253.1	Ornithodoros	tholozani		isolate JEN1362
557359673	KF425252.1	Ornithodoros	tholozani		isolate JEN13813
557359671	KF425250.1	Ornithodoros	tholozani		isolate JEN1681
557359681	KF425260.1	Ornithodoros	tholozani		isolate JEN8611
557359678	KF425257.1	Ornithodoros	tholozani		isolate NAB21412
557359669	KF425248.1	Ornithodoros	tholozani		isolate RAM71112
557359675	KF425254.1	Ornithodoros	tholozani		isolate RAM731
557359680	KF425259.1	Ornithodoros	tholozani		isolate RAM7514
557359668	KF425247.1	Ornithodoros	tholozani		isolate TUB24112
557359679	KF425258.1	Ornithodoros	tholozani		isolate TUB2612
1196683	L76356.1	Otobius	megnini		OTB18SR
571032461	KC769607.1	Otobius	megnini		voucher QMS95172
15808371	AF309949.1	Rhipicentor	nuttalli
2920554	AF018653.1	Rhipicephalus	appendiculatus		B301
1117908	U39921.1	Rhipicephalus	appendiculatus		RAU39921
571032471	KC769617.1	Rhipicephalus	appendiculatus		voucher QMS95168
571032468	KC769614.1	Rhipicephalus	australis		voucher QMS95164
2564300	AJ003816.1	Rhipicephalus	bursa
571032474	KC769620.1	Rhipicephalus	geigyi		voucher QMS95167
111572511	DQ839552.1	Rhipicephalus	haemaphysaloides
571032472	KC769618.1	Rhipicephalus	kohlsi		voucher QMS95170
411025694	JX051005.1	Rhipicephalus	microplus		isolate YN01
411025700	JX051011.1	Rhipicephalus	microplus		isolate YN012
411025704	JX051015.1	Rhipicephalus	microplus		isolate YN016
411025695	JX051006.1	Rhipicephalus	microplus		isolate YN02
571032469	KC769615.1	Rhipicephalus	microplus		voucher B2487
571032473	KC769619.1	Rhipicephalus	microplus		voucher QMS95165
571032470	KC769616.1	Rhipicephalus	microplus		voucher QMS95166
1419198	Z74483.1	Rhipicephalus	pusillus
2576327	AJ003815.1	Rhipicephalus	sanguineus
4587795	AF062960.1	Rhipicephalus	sanguineus
1196828	L76342.1	Rhipicephalus	sanguineus		RHC18SR
578897516	KF958429.1	Rhipicephalus	sanguineus		isolate 1_S_D1
578897519	KF958432.1	Rhipicephalus	sanguineus		isolate 36_S_C4
578897520	KF958433.1	Rhipicephalus	sanguineus		isolate 37_S_C4
578897521	KF958434.1	Rhipicephalus	sanguineus		isolate 38_S_C4
578897522	KF958435.1	Rhipicephalus	sanguineus		isolate 39_S_C4
578897517	KF958430.1	Rhipicephalus	sanguineus		isolate 5_S_D1
578897518	KF958431.1	Rhipicephalus	sanguineus		isolate 6_S_D1
909831829	KP830113.1	Rhipicephalus	sanguineus		isolate Bejucal
443908107	JX987496.1	Rhipicephalus	sanguineus		isolate RSJ2
443908108	JX987497.1	Rhipicephalus	sanguineus		isolate RSTAI
578897538	KF958451.1	Rhipicephalus	turanicus		isolate 100_T_Ho7
578897527	KF958440.1	Rhipicephalus	turanicus		isolate 2_T_D1
578897528	KF958441.1	Rhipicephalus	turanicus		isolate 4_T_D1
578897530	KF958443.1	Rhipicephalus	turanicus		isolate 48_T_He4
578897531	KF958444.1	Rhipicephalus	turanicus		isolate 49_T_He4
578897532	KF958445.1	Rhipicephalus	turanicus		isolate 50_T_He4
578897533	KF958446.1	Rhipicephalus	turanicus		isolate 52_T_He4
578897534	KF958447.1	Rhipicephalus	turanicus		isolate 56_T_He4
578897539	KF958452.1	Rhipicephalus	turanicus		isolate 7_T_D1
578897535	KF958448.1	Rhipicephalus	turanicus		isolate 97_T_Ho7
578897537	KF958450.1	Rhipicephalus	turanicus		isolate 99_T_Ho7
443908106	JX987495.1	Rhipicephalus	turanicus		voucher RTE5
2920555	AF018654.1	Rhipicephalus	zambesiensis		B304
