## Supplementary material 3 for "Development and Validation of a multi-target TaqMan qPCR method for detection of *Borrelia burgdorferi* sensu lato"

### Sheet: LOQ
Standard plasmid designed from	Plasmid diluent	Duplex	Markers
Borrelia afzelii Pko	Sterile Filtered Water	1	M3
Theoretical Xi level	1000000	100000	10000	1000	100	Sum	Xi' variance	Xi' Yi,j covariance	y = ax + b				Theoretical Xi level	1000000	100000	10000	1000	100
Xi' = log10 Xi	6	5	4	3	2	20			a	b	efficiency		Xi' = log10 Xi	6	5	4	3	2
Xi'²	36	25	16	9	4	90							Observed value Xi' replicate 1	5.99707	4.9836	4.00234	3.05624	1.96075
Yi,j replicate 1	18.56	22.02	25.37	28.6	32.34	126.89							Observed value Xi' replicate 2	6.04801	4.99666	3.93315	2.95169	2.0705
Xi' Yi,j replicate 1	111.36	110.1	101.48	85.8	64.68	473.42	2.5	-8.535	-3.414	39.034	0.96296		Observed value Xi' replicate 3	5.9918	5.01405	3.99824	2.99415	2.00176
Yi,j replicate 2	18.62	22.08	25.58	28.81	31.71	126.8							Observed value Xi' replicate 4	5.98358	5.00411	4.01584	3.0217	1.97478
Xi' Yi,j replicate 2	111.72	110.4	102.32	86.43	63.42	474.29	2.5	-8.2275	-3.291	38.524	1.01307		Observed value Xi' replicate 5	5.97503	5.01189	4.00713	3.04994	1.956
Yi,j replicate 3	18.64	21.98	25.45	28.88	32.27	127.22							Observed value Xi' replicate 6	5.9747	5.04207	3.98294	3.00912	1.99117
Xi' Yi,j replicate 3	111.84	109.9	101.8	86.64	64.54	474.72	2.5	-8.54	-3.416	39.108	0.962185		Observed value Xi' replicate 7	5.96756	5.01477	4.03591	3.01361	1.96814
Yi,j replicate 4	18.78	22.12	25.49	28.88	32.45	127.72							Observed value Xi' replicate 8	5.98714	5.01374	4.0228	2.96463	2.01169
Xi' Yi,j replicate 4	112.68	110.6	101.96	86.64	64.9	476.78	2.5	-8.525	-3.41	39.184	0.964514		Sum of observed values Xi'	47.9249	40.0809	31.9984	24.0611	15.9348
Yi,j replicate 5	18.77	22.01	25.39	28.61	32.29	127.07							(Sum of observed values Xi')²	287.104	200.812	127.994	72.3765	31.7495
Xi' Yi,j replicate 5	112.62	110.05	101.56	85.83	64.58	474.64	2.5	-8.41	-3.364	38.87	0.982737		Bias replicate 1	-0.00292912	-0.016403	0.00234329	0.056239	-0.0392501
Yi,j replicate 6	18.99	22.16	25.76	29.07	32.53	128.51							Bias replicate 2	0.0480097	-0.00334245	-0.066849	-0.0483136	0.0704953
Xi' Yi,j replicate 6	113.94	110.8	103.04	87.21	65.06	480.05	2.5	-8.4975	-3.399	39.298	0.968812		Bias replicate 3	-0.00819672	0.0140515	-0.00175644	-0.0058548	0.00175644
Yi,j replicate 7	18.76	22.05	25.43	28.96	32.57	127.77							Bias replicate 4	-0.0164223	0.00410557	0.0158358	0.0217009	-0.0252199
Xi' Yi,j replicate 7	112.56	110.25	101.72	86.88	65.14	476.55	2.5	-8.6325	-3.453	39.366	0.948064		Bias replicate 5	-0.0249703	0.0118906	0.00713436	0.0499405	-0.0439952
Yi,j replicate 8	18.67	22	25.39	29.01	32.27	127.34							Bias replicate 6	-0.0253016	0.0420712	-0.0170638	0.00912033	-0.00882613
Xi' Yi,j replicate 8	112.02	110	101.56	87.03	64.54	475.15	2.5	-8.5525	-3.421	39.152	0.960253		Bias replicate 7	-0.0324356	0.0147698	0.0359108	0.0136114	-0.0318564
													Bias replicate 8	-0.0128617	0.0137387	0.0228004	-0.0353698	0.0116925
													Mean of observed values Xi'	5.99061	5.01011	3.99979	3.00763	1.99185
													Mean of bias	-0.00938844	0.0101102	-0.000205585	0.00763425	-0.00815045
													Coefficient of variation	0.00419765	0.00336963	0.00783765	0.0122805	0.0187684
													S'i	0.0251465	0.0168822	0.031349	0.0369353	0.0373839	expanded linearity uncertainty
													ULINi	0.0536838	0.0393561	0.0626993	0.075432	0.0765241	0.0498849	log10 copies
													Lower limit of bias validity	-0.25	-0.25	-0.25	-0.25	-0.25	1.12172	copies
													Upper limit of bias validity	0.25	0.25	0.25	0.25	0.25
													Lower expanded linearity uncertainty	-0.0536838	-0.0393561	-0.0626993	-0.075432	-0.0765241
													Upper expanded linearity uncertainty	0.0536838	0.0393561	0.0626993	0.075432	0.0765241
													Mean of observed values Xi	978614	102355	9995.27	1017.73	98.1408
Standard plasmid designed from	Plasmid diluent	Duplex	Markers
Borrelia afzelii Pko	Sterile Filtered Water	1	M6
Xi level	1000000	100000	10000	1000	100	Sum	Xi' variance	Xi' Yi,j covariance	y = ax + b				Theoretical Xi level	1000000	100000	10000	1000	100
Xi' = log10 Xi	6	5	4	3	2	20			a	b	efficiency		Xi' = log10 Xi	6	5	4	3	2
Xi'²	36	25	16	9	4	90							Observed value Xi' replicate 1	5.99828	5.02666	3.93752	3.05188	1.98567
Yi,j replicate 1	17.85	21.24	25.04	28.13	31.85	124.11							Observed value Xi' replicate 2	6.04102	4.98037	3.95195	2.99092	2.03575
Xi' Yi,j replicate 1	107.1	106.2	100.16	84.39	63.7	461.55	2.5	-8.7225	-3.489	38.778	0.934706		Observed value Xi' replicate 3	5.97755	5.04402	3.97164	3.01448	1.99232
Yi,j replicate 2	17.59	21.21	24.72	28	31.26	122.78							Observed value Xi' replicate 4	5.98427	4.96184	4.06758	3.04224	1.94407
Xi' Yi,j replicate 2	105.54	106.05	98.88	84	62.52	456.99	2.5	-8.5325	-3.413	38.208	0.963348		Observed value Xi' replicate 5	5.96504	5.04882	3.97589	3.04159	1.96866
Yi,j replicate 3	17.91	21.07	24.7	27.94	31.4	123.02							Observed value Xi' replicate 6	5.96317	5.0395	4.00891	3.01099	1.97743
Xi' Yi,j replicate 3	107.46	105.35	98.8	83.82	62.8	458.23	2.5	-8.4625	-3.385	38.144	0.974336		Observed value Xi' replicate 7	5.92872	5.06106	4.05025	3.00146	1.95852
Yi,j replicate 4	18.04	21.55	24.62	28.14	31.91	124.26							Observed value Xi' replicate 8	6.01317	4.96822	4.04065	2.96135	2.0166
Xi' Yi,j replicate 4	108.24	107.75	98.48	84.42	63.82	462.71	2.5	-8.5825	-3.433	38.584	0.955647		Sum of observed values Xi'	47.8712	40.1305	32.0044	24.1149	15.879
Yi,j replicate 5	17.97	21.01	24.57	27.67	31.23	122.45							(Sum of observed values Xi')²	286.465	201.318	128.052	72.6975	31.5242
Xi' Yi,j replicate 5	107.82	105.05	98.28	83.01	62.46	456.62	2.5	-8.295	-3.318	37.762	1.00164		Bias replicate 1	-0.00171969	0.0266552	-0.0624821	0.0518773	-0.0143308
Yi,j replicate 6	18.03	21.14	24.61	27.97	31.45	123.2							Bias replicate 2	0.0410196	-0.0196308	-0.0480516	-0.00908292	0.0357457
Xi' Yi,j replicate 6	108.18	105.7	98.44	83.91	62.9	459.13	2.5	-8.4175	-3.367	38.108	0.981528		Bias replicate 3	-0.022452	0.0440177	-0.0283604	0.0144756	-0.00768095
Yi,j replicate 7	18.03	21	24.46	28.05	31.62	123.16							Bias replicate 4	-0.0157297	-0.038159	0.0675794	0.0422371	-0.0559278
Xi' Yi,j replicate 7	108.18	105	97.84	84.15	63.24	458.41	2.5	-8.5575	-3.423	38.324	0.959483		Bias replicate 5	-0.0349608	0.0488246	-0.0241109	0.0415913	-0.0313442
Yi,j replicate 8	17.51	21.16	24.4	28.17	31.47	122.71							Bias replicate 6	-0.036828	0.039501	0.00891001	0.010989	-0.022572
Xi' Yi,j replicate 8	105.06	105.8	97.6	84.51	62.94	455.91	2.5	-8.7325	-3.493	38.514	0.933245		Bias replicate 7	-0.0712825	0.0610576	0.0502483	0.00146071	-0.0414841
													Bias replicate 8	0.0131692	-0.0317778	0.0406527	-0.0386487	0.0166046
													Mean of observed values Xi'	5.9839	5.01631	4.00055	3.01436	1.98488
													Mean of bias	-0.016098	0.0163111	0.000548183	0.0143624	-0.0151237
													Coefficient of variation	0.00571869	0.00791796	0.0121065	0.0100807	0.0151488
													S'i	0.0342201	0.039719	0.0484327	0.0303868	0.0300686	expanded linearity uncertainty
													ULINi	0.0756349	0.0858754	0.0968717	0.0672201	0.0673155	0.0627786	log10 copies
													Lower limit of bias validity	-0.25	-0.25	-0.25	-0.25	-0.25	1.15552	copies
													Upper limit of bias validity	0.25	0.25	0.25	0.25	0.25
													Lower expanded linearity uncertainty	-0.0756349	-0.0858754	-0.0968717	-0.0672201	-0.0673155
													Upper expanded linearity uncertainty	0.0756349	0.0858754	0.0968717	0.0672201	0.0673155
													Mean of observed values Xi	963612	103827	10012.6	1033.62	96.5776
Standard plasmid designed from	Plasmid diluent	Duplex	Markers
Borrelia garinii NMJW1	Sterile Filtered Water	1	M3
Xi level	1000000	100000	10000	1000	100	Sum	Xi' variance	Xi' Yi,j covariance	y = ax + b				Theoretical Xi level	1000000	100000	10000	1000	100
Xi' = log10 Xi	6	5	4	3	2	20			a	b	efficiency		Xi' = log10 Xi	6	5	4	3	2
Xi'²	36	25	16	9	4	90							Observed value Xi' replicate 1	5.91552	5.05273	4.07909	3.02157	1.9311
Yi,j replicate 1	19.77	22.65	25.9	29.43	33.07	130.82							Observed value Xi' replicate 2	5.98762	5.02816	3.97895	3.00712	1.99814
Xi' Yi,j replicate 1	118.62	113.25	103.6	88.29	66.14	489.9	2.5	-8.345	-3.338	39.516	0.993336		Observed value Xi' replicate 3	5.94153	5.02566	4.06802	3.02088	1.94391
Yi,j replicate 2	19.62	22.72	26.11	29.25	32.51	130.21							Observed value Xi' replicate 4	5.97019	4.99416	4.05611	3.02455	1.955
Xi' Yi,j replicate 2	117.72	113.6	104.44	87.75	65.02	488.53	2.5	-8.0775	-3.231	38.966	1.0394		Observed value Xi' replicate 5	5.94881	5.05606	4.01097	3.01463	1.96953
Yi,j replicate 3	19.29	22.36	25.57	29.08	32.69	128.99							Observed value Xi' replicate 6	5.92217	5.02864	4.12267	2.98007	1.94645
Xi' Yi,j replicate 3	115.74	111.8	102.28	87.24	65.38	482.44	2.5	-8.38	-3.352	39.206	0.987602		Observed value Xi' replicate 7	5.94189	5.0609	4.02535	2.99907	1.9728
Yi,j replicate 4	19.38	22.72	25.93	29.46	33.12	130.61							Observed value Xi' replicate 8	5.96576	4.9985	4.09132	2.95885	1.98558
Xi' Yi,j replicate 4	116.28	113.6	103.72	88.38	66.24	488.22	2.5	-8.555	-3.422	39.81	0.959868		Sum of observed values Xi'	47.5935	40.2448	32.4325	24.0267	15.7025
Yi,j replicate 5	19.22	22.15	25.58	28.85	32.28	128.08							(Sum of observed values Xi')²	283.147	202.46	131.498	72.1643	30.8247
Xi' Yi,j replicate 5	115.32	110.75	102.32	86.55	64.56	479.5	2.5	-8.205	-3.282	38.744	1.01694		Bias replicate 1	-0.0844817	0.0527262	0.0790893	0.0215698	-0.0689035
Yi,j replicate 6	19.54	22.41	25.32	28.99	32.31	128.57							Bias replicate 2	-0.0123801	0.0281647	-0.0210461	0.00711854	-0.00185701
Xi' Yi,j replicate 6	117.24	112.05	101.28	86.97	64.62	482.16	2.5	-8.03	-3.212	38.562	1.04801		Bias replicate 3	-0.0584726	0.0256563	0.0680191	0.0208831	-0.0560859
Yi,j replicate 7	19.48	22.33	25.68	29	32.32	128.81							Bias replicate 4	-0.0298071	-0.00584454	0.0561075	0.024547	-0.0450029
Xi' Yi,j replicate 7	116.88	111.65	102.72	87	64.64	482.89	2.5	-8.0875	-3.235	38.702	1.0376		Bias replicate 5	-0.0511883	0.0560634	0.0109689	0.0146252	-0.0304692
Yi,j replicate 8	18.94	22.16	25.18	28.95	32.19	127.42							Bias replicate 6	-0.0778331	0.0286426	0.122665	-0.0199253	-0.0535492
Xi' Yi,j replicate 8	113.64	110.8	100.72	86.85	64.38	476.39	2.5	-8.3225	-3.329	38.8	0.997057		Bias replicate 7	-0.0581144	0.0608964	0.0253478	-0.000927357	-0.0272025
													Bias replicate 8	-0.0342445	-0.00150195	0.0913187	-0.0411535	-0.0144187
													Mean of observed values Xi'	5.94918	5.0306	4.05406	3.00334	1.96281
													Mean of bias	-0.0508152	0.0306004	0.0540588	0.00334219	-0.0371861
													Coefficient of variation	0.00410195	0.00501131	0.0115104	0.00772773	0.0115591
													S'i	0.0244033	0.0252099	0.0466637	0.023209	0.0226884	expanded linearity uncertainty
													ULINi	0.112742	0.0792949	0.142827	0.0468969	0.0871222	0.078412	log10 copies
													Lower limit of bias validity	-0.25	-0.25	-0.25	-0.25	-0.25	1.19788	copies
													Upper limit of bias validity	0.25	0.25	0.25	0.25	0.25
													Lower expanded linearity uncertainty	-0.112742	-0.0792949	-0.142827	-0.0468969	-0.0871222
													Upper expanded linearity uncertainty	0.112742	0.0792949	0.142827	0.0468969	0.0871222
													Mean of observed values Xi	889580	107300	11325.5	1007.73	91.7939
Standard plasmid designed from	Plasmid diluent	Duplex	Markers
Borrelia garinii NMJW1	Sterile Filtered Water	1	M6
Xi level	1000000	100000	10000	1000	100	Sum	Xi' variance	Xi' Yi,j covariance	y = ax + b				Theoretical Xi level	1000000	100000	10000	1000	100
Xi' = log10 Xi	6	5	4	3	2	20			a	b	efficiency		Xi' = log10 Xi	6	5	4	3	2
Xi'²	36	25	16	9	4	90							Observed value Xi' replicate 1	5.90931	5.06246	4.08649	3.0024	1.93934
Yi,j replicate 1	18.08	20.9	24.15	27.76	31.3	122.19							Observed value Xi' replicate 2	6.03076	4.97527	3.95597	3.0392	1.99879
Xi' Yi,j replicate 1	108.48	104.5	96.6	83.28	62.6	455.46	2.5	-8.325	-3.33	37.758	0.996642		Observed value Xi' replicate 3	5.93826	5.03262	4.04834	3.05242	1.92836
Yi,j replicate 2	17.51	21.01	24.39	27.43	30.88	121.22							Observed value Xi' replicate 4	5.9471	5.01706	4.06997	3.02048	1.94539
Xi' Yi,j replicate 2	105.06	105.05	97.56	82.29	61.76	451.72	2.5	-8.29	-3.316	37.508	1.00248		Observed value Xi' replicate 5	5.93274	5.09345	4.00417	2.98036	1.98929
Yi,j replicate 3	17.37	20.48	23.86	27.28	31.14	120.13							Observed value Xi' replicate 6	5.96601	4.9745	4.14668	2.91911	1.9937
Xi' Yi,j replicate 3	104.22	102.4	95.44	81.84	62.28	446.18	2.5	-8.585	-3.434	37.762	0.955265		Observed value Xi' replicate 7	5.99756	5.02873	3.97433	2.97494	2.02445
Yi,j replicate 4	17.68	20.95	24.28	27.97	31.75	122.63							Observed value Xi' replicate 8	5.9503	5.02515	4.10299	2.91737	2.00419
Xi' Yi,j replicate 4	106.08	104.75	97.12	83.91	63.5	455.36	2.5	-8.79	-3.516	38.59	0.924926		Sum of observed values Xi'	47.672	40.2092	32.3889	23.9063	15.8235
Yi,j replicate 5	17.32	20.14	23.8	27.24	30.57	119.07							(Sum of observed values Xi')²	284.088	202.109	131.161	71.4567	31.3066
Xi' Yi,j replicate 5	103.92	100.7	95.2	81.72	61.14	442.68	2.5	-8.4	-3.36	37.254	0.984354		Bias replicate 1	-0.0906907	0.0624625	0.0864865	0.0024024	-0.0606607
Yi,j replicate 6	17.56	20.71	23.34	27.24	30.18	119.03							Bias replicate 2	0.03076	-0.0247286	-0.044029	0.0392039	-0.00120627
Xi' Yi,j replicate 6	105.36	103.55	93.36	81.72	60.36	444.35	2.5	-7.9425	-3.177	36.514	1.06425		Bias replicate 3	-0.0617356	0.032615	0.0483401	0.052417	-0.0716366
Yi,j replicate 7	17.32	20.49	23.94	27.21	30.32	119.28							Bias replicate 4	-0.052901	0.0170648	0.0699659	0.0204778	-0.0546075
Xi' Yi,j replicate 7	103.92	102.45	95.76	81.63	60.64	444.4	2.5	-8.18	-3.272	36.944	1.02127		Bias replicate 5	-0.0672619	0.0934524	0.00416667	-0.0196429	-0.0107143
Yi,j replicate 8	17.15	20.24	23.32	27.28	30.33	118.32							Bias replicate 6	-0.0339943	-0.0254958	0.146679	-0.0808939	-0.00629525
Xi' Yi,j replicate 8	102.9	101.2	93.28	81.84	60.66	439.88	2.5	-8.35	-3.34	37.024	0.992513		Bias replicate 7	-0.00244499	0.0287286	-0.0256724	-0.0250611	0.0244499
													Bias replicate 8	-0.0497006	0.0251497	0.102994	-0.0826347	0.00419162
													Mean of observed values Xi'	5.959	5.02616	4.04862	2.98828	1.97794
													Mean of bias	-0.0409961	0.0261561	0.0486164	-0.0117164	-0.0220599
													Coefficient of variation	0.00649666	0.00797119	0.016315	0.0169682	0.0177946
													S'i	0.0387136	0.0400644	0.066053	0.0507059	0.0351967	expanded linearity uncertainty
													ULINi	0.112773	0.0956932	0.164031	0.104084	0.0830769	0.0911841	log10 copies
													Lower limit of bias validity	-0.25	-0.25	-0.25	-0.25	-0.25	1.23363	copies
													Upper limit of bias validity	0.25	0.25	0.25	0.25	0.25
													Lower expanded linearity uncertainty	-0.112773	-0.0956932	-0.164031	-0.104084	-0.0830769
													Upper expanded linearity uncertainty	0.112773	0.0956932	0.164031	0.104084	0.0830769
													Mean of observed values Xi	909921	106208	11184.5	973.383	95.0474
Standard plasmid designed from	Plasmid diluent	Duplex	Markers
Borrelia burgdorferi B31 NRZ	Sterile Filtered Water	1	M3
Xi level	1000000	100000	10000	1000	100	Sum	Xi' variance	Xi' Yi,j covariance	y = ax + b				Theoretical Xi level	1000000	100000	10000	1000	100
Xi' = log10 Xi	6	5	4	3	2	20			a	b	efficiency		Xi' = log10 Xi	6	5	4	3	2
Xi'²	36	25	16	9	4	90							Observed value Xi' replicate 1	5.92273	5.10435		2.99605	1.97688
Yi,j replicate 1	19.32	22.01		28.94	32.29	102.56							Observed value Xi' replicate 2	5.9591	5.04782	4.0012	3.01774	1.97414
Xi' Yi,j replicate 1	115.92	110.05		86.82	64.58	377.37	3.33333	-10.9567	-3.287	38.788	1.01479		Observed value Xi' replicate 3	5.96814	5.02757	4.01348	3.01777	1.97304
Yi,j replicate 2	19.26	22.29	25.77	29.04	32.51	128.87							Observed value Xi' replicate 4	5.92665	5.04413	4.10793	2.94514	1.97615
Xi' Yi,j replicate 2	115.56	111.45	103.08	87.12	65.02	482.23	2.5	-8.3125	-3.325	39.074	0.99872		Observed value Xi' replicate 5	5.93898	5.02961	4.07837	2.9985	1.95453
Yi,j replicate 3	19.08	22.15	25.46	28.71	32.12	127.52							Observed value Xi' replicate 6	5.94467	5.0028	4.0516	3.10973	1.8912
Xi' Yi,j replicate 3	114.48	110.75	101.84	86.13	64.24	477.44	2.5	-8.16	-3.264	38.56	1.02476		Observed value Xi' replicate 7	5.92734	5.04935	4.02604	3.09052	1.90675
Yi,j replicate 4	19.19	22.15	25.29	29.19	32.44	128.26							Observed value Xi' replicate 8	5.95766	5.02743	3.99284	3.10137	1.92069
Xi' Yi,j replicate 4	115.14	110.75	101.16	87.57	64.88	479.5	2.5	-8.385	-3.354	39.068	0.986788		Sum of observed values Xi'	41.6225	35.2287	28.2715	21.2808	13.5965
Yi,j replicate 5	19.06	22.1	25.28	28.89	32.38	127.71							(Sum of observed values Xi')²	247.492	177.296	114.193	64.7189	26.4169
Xi' Yi,j replicate 5	114.36	110.5	101.12	86.67	64.76	477.41	2.5	-8.3575	-3.343	38.914	0.991281		Bias replicate 1	-0.0772741	0.10435		-0.00395497	-0.0231214
Yi,j replicate 6	19.31	22.34	25.4	28.43	32.35	127.83							Bias replicate 2	-0.0409023	0.0478195	0.00120301	0.0177444	-0.0258647
Xi' Yi,j replicate 6	115.86	111.7	101.6	85.29	64.7	479.15	2.5	-8.0425	-3.217	38.434	1.04573		Bias replicate 3	-0.0318627	0.0275735	0.0134804	0.0177696	-0.0269608
Yi,j replicate 7	19.26	22.16	25.54	28.63	32.54	128.13							Bias replicate 4	-0.0733453	0.0441264	0.107931	-0.0548599	-0.0238521
Xi' Yi,j replicate 7	115.56	110.8	102.16	85.89	65.08	479.49	2.5	-8.2575	-3.303	38.838	1.00796		Bias replicate 5	-0.061023	0.0296141	0.0783727	-0.00149566	-0.0454681
Yi,j replicate 8	18.91	22.03	25.5	28.49	32.45	127.38							Bias replicate 6	-0.0553311	0.00279764	0.0516009	0.10973	-0.108797
Xi' Yi,j replicate 8	113.46	110.15	102	85.47	64.9	475.98	2.5	-8.385	-3.354	38.892	0.986788		Bias replicate 7	-0.0726612	0.0493491	0.0260369	0.0905238	-0.0932486
													Bias replicate 8	-0.0423375	0.0274299	-0.00715564	0.101371	-0.0793083
													Mean of observed values Xi'	5.94608	5.03267	4.03878	3.04011	1.94236
													Mean of bias	-0.0539233	0.0326729	0.0387813	0.0401119	-0.0576428
													Coefficient of variation	0.00272147	0.00323877	0.0105234	0.0203174	0.0183174
													S'i	0.0161821	0.0162997	0.0425017	0.0617671	0.035579	expanded linearity uncertainty
													ULINi	0.112598	0.073026	0.115072	0.147297	0.135478	0.100927	log10 copies
													Lower limit of bias validity	-0.25	-0.25	-0.25	-0.25	-0.25	1.26161	copies
													Upper limit of bias validity	0.25	0.25	0.25	0.25	0.25
													Lower expanded linearity uncertainty	-0.112598	-0.073026	-0.115072	-0.147297	-0.135478
													Upper expanded linearity uncertainty	0.112598	0.073026	0.115072	0.147297	0.135478
													Mean of observed values Xi	883236	107813	10934.1	1096.76	87.5704
Standard plasmid designed from	Plasmid diluent	Duplex	Markers
Borrelia burgdorferi B31 NRZ	Sterile Filtered Water	1	M6
Xi level	1000000	100000	10000	1000	100	Sum	Xi' variance	Xi' Yi,j covariance	y = ax + b				Theoretical Xi level	1000000	100000	10000	1000	100
Xi' = log10 Xi	6	5	4	3	2	20			a	b	efficiency		Xi' = log10 Xi	6	5	4	3	2
Xi'²	36	25	16	9	4	90							Observed value Xi' replicate 1	5.92753	5.10536		2.97381	1.9933
Yi,j replicate 1	18.37	21.07		28.07	31.29	98.8							Observed value Xi' replicate 2	5.9561	5.06615	3.99579	2.98557	1.99639
Xi' Yi,j replicate 1	110.22	105.35		84.21	62.58	362.36	3.33333	-10.9467	-3.284	37.836	1.01608		Observed value Xi' replicate 3	5.93827	5.06623	4.00539	3.03746	1.95265
Yi,j replicate 2	18.14	21.1	24.66	28.02	31.31	123.23							Observed value Xi' replicate 4	5.94281	5.03479	4.08255	2.95932	1.98054
Xi' Yi,j replicate 2	108.84	105.5	98.64	84.06	62.62	459.66	2.5	-8.315	-3.326	37.95	0.998304		Observed value Xi' replicate 5	5.99534	4.99709	4.0163	2.99476	1.99651
Yi,j replicate 3	17.93	20.84	24.38	27.61	31.23	121.99							Observed value Xi' replicate 6	5.9535	4.99566	4.04712	3.10477	1.89895
Xi' Yi,j replicate 3	107.58	104.2	97.52	82.83	62.46	454.59	2.5	-8.3425	-3.337	37.746	0.993748		Observed value Xi' replicate 7	5.94366	5.03429	4.0147	3.09308	1.91427
Yi,j replicate 4	18.03	21.11	24.34	28.15	31.47	123.1							Observed value Xi' replicate 8	5.96826	5.01312	3.9939	3.09979	1.92493
Xi' Yi,j replicate 4	108.18	105.55	97.36	84.45	62.94	458.48	2.5	-8.48	-3.392	38.188	0.971566		Sum of observed values Xi'	41.6979	35.2073	28.1557	21.2747	13.6642
Yi,j replicate 5	17.4	20.83	24.2	27.71	31.14	121.28							(Sum of observed values Xi')²	248.391	177.085	113.256	64.6814	26.6828
Xi' Yi,j replicate 5	104.4	104.15	96.8	83.13	62.28	450.76	2.5	-8.59	-3.436	38	0.954502		Bias replicate 1	-0.0724726	0.105359		-0.0261876	-0.00669915
Yi,j replicate 6	18.06	21.15	24.21	27.25	31.14	121.81							Bias replicate 2	-0.0438966	0.0661455	-0.00420926	-0.0144317	-0.00360794
Xi' Yi,j replicate 6	108.36	105.75	96.84	81.75	62.28	454.98	2.5	-8.065	-3.226	37.266	1.04165		Bias replicate 3	-0.0617321	0.0662272	0.00539407	0.0374588	-0.0473479
Yi,j replicate 7	18.03	21	24.33	27.34	31.19	121.89							Bias replicate 4	-0.0571934	0.0347877	0.0825472	-0.040684	-0.0194575
Xi' Yi,j replicate 7	108.18	105	97.32	82.02	62.38	454.9	2.5	-8.165	-3.266	37.442	1.02388		Bias replicate 5	-0.00465658	-0.00291036	0.016298	-0.00523865	-0.00349243
Yi,j replicate 8	17.87	21	24.34	27.27	31.12	121.6							Bias replicate 6	-0.0464972	-0.00433974	0.0471172	0.104774	-0.101054
Xi' Yi,j replicate 8	107.22	105	97.36	81.81	62.24	453.63	2.5	-8.1925	-3.277	37.428	1.0191		Bias replicate 7	-0.056338	0.0342927	0.0146969	0.0930802	-0.0857318
													Bias replicate 8	-0.0317363	0.0131218	-0.00610314	0.0997864	-0.0750687
													Mean of observed values Xi'	5.95685	5.02962	4.02225	3.03925	1.95203
													Mean of bias	-0.04315	0.0296178	0.0222487	0.0392493	-0.0479657
													Coefficient of variation	0.00331539	0.00585678	0.00794974	0.0199731	0.020638
													S'i	0.0197493	0.0294574	0.0319758	0.0607033	0.040286	expanded linearity uncertainty
													ULINi	0.0949097	0.0835452	0.0779091	0.144574	0.125279	0.0915375	log10 copies
													Lower limit of bias validity	-0.25	-0.25	-0.25	-0.25	-0.25	1.23463	copies
													Upper limit of bias validity	0.25	0.25	0.25	0.25	0.25
													Lower expanded linearity uncertainty	-0.0949097	-0.0835452	-0.0779091	-0.144574	-0.125279
													Upper expanded linearity uncertainty	0.0949097	0.0835452	0.0779091	0.144574	0.125279
													Mean of observed values Xi	905420	107058	10525.6	1094.58	89.5435
Standard plasmid designed from	Plasmid diluent	Duplex	Markers
Borrelia afzelii Pko	Sterile Filtered Water	1	M13
Xi level	1000000	100000	10000	1000	100	Sum	Xi' variance	Xi' Yi,j covariance	y = ax + b				Theoretical Xi level	1000000	100000	10000	1000	100
Xi' = log10 Xi	6	5	4	3	2	20			a	b	efficiency		Xi' = log10 Xi	6	5	4	3	2
Xi'²	36	25	16	9	4	90							Observed value Xi' replicate 1	5.99703	4.9896	4.02972	2.98366	2
Yi,j replicate 1	17.94	21.33	24.56	28.08	31.39	123.3							Observed value Xi' replicate 2	5.97476	5.01497	4.01996	3.01614	1.97417
Xi' Yi,j replicate 1	107.64	106.65	98.24	84.24	62.78	459.55	2.5	-8.4125	-3.365	38.12	0.982334		Observed value Xi' replicate 3	5.97793	4.99071	4.05575	3.00465	1.97096
Yi,j replicate 2	17.96	21.23	24.62	28.04	31.59	123.44							Observed value Xi' replicate 4	5.9598	5.01893	4.03729	3.02942	1.95456
Xi' Yi,j replicate 2	107.76	106.15	98.48	84.12	63.18	459.69	2.5	-8.5175	-3.407	38.316	0.965682		Observed value Xi' replicate 5	5.98976	5.00512	4.03553	2.95453	2.01506
Yi,j replicate 3	17.75	21.15	24.37	27.99	31.55	122.81							Observed value Xi' replicate 6	5.98796	5.05507	3.97773	2.92748	2.05176
Xi' Yi,j replicate 3	106.5	105.75	97.48	83.97	63.1	456.8	2.5	-8.61	-3.444	38.338	0.951462		Observed value Xi' replicate 7	6.00123	4.99386	4.03563	2.94226	2.02703
Yi,j replicate 4	18	21.23	24.6	28.06	31.75	123.64							Observed value Xi' replicate 8	5.97844	4.99012	4.04672	3.02246	1.96226
Xi' Yi,j replicate 4	108	106.15	98.4	84.18	63.5	460.23	2.5	-8.5825	-3.433	38.46	0.955647		Sum of observed values Xi'	47.8669	40.0584	32.2383	23.8806	15.9558
Yi,j replicate 5	17.93	21.2	24.42	28.01	31.13	122.69							(Sum of observed values Xi')²	286.406	200.588	129.918	71.2961	31.8318
Xi' Yi,j replicate 5	107.58	106	97.68	84.03	62.26	457.55	2.5	-8.3025	-3.321	37.822	1.00039		Bias replicate 1	-0.00297177	-0.0104012	0.0297177	-0.0163447	-4.66294e-15
Yi,j replicate 6	18.06	21.16	24.74	28.23	31.14	123.33							Bias replicate 2	-0.0252421	0.0149692	0.0199589	0.0161432	-0.0258292
Xi' Yi,j replicate 6	108.36	105.8	98.96	84.69	62.28	460.09	2.5	-8.3075	-3.323	37.958	0.999553		Bias replicate 3	-0.0220674	-0.00929152	0.0557491	0.00464576	-0.029036
Yi,j replicate 7	17.95	21.23	24.35	27.91	30.89	122.33							Bias replicate 4	-0.0401981	0.0189339	0.0372852	0.0294203	-0.0454413
Xi' Yi,j replicate 7	107.7	106.15	97.4	83.73	61.78	456.76	2.5	-8.14	-3.256	37.49	1.02827		Bias replicate 5	-0.0102379	0.00511894	0.0355315	-0.0454682	0.0150557
Yi,j replicate 8	17.87	21.17	24.32	27.74	31.28	122.38							Bias replicate 6	-0.0120373	0.0550707	-0.022269	-0.0725248	0.0517605
Xi' Yi,j replicate 8	107.22	105.85	97.28	83.22	62.56	456.13	2.5	-8.3475	-3.339	37.832	0.992925		Bias replicate 7	0.0012285	-0.00614251	0.0356265	-0.0577396	0.027027
													Bias replicate 8	-0.0215633	-0.0098832	0.0467206	0.0224618	-0.0377358
													Mean of observed values Xi'	5.98336	5.0073	4.02979	2.98507	1.99448
													Mean of bias	-0.0166362	0.00729679	0.0297901	-0.0149258	-0.00552489
													Coefficient of variation	0.00223422	0.00449457	0.00585023	0.0131575	0.0173594
													S'i	0.0133681	0.0225057	0.0235752	0.0392761	0.0346229	expanded linearity uncertainty
													ULINi	0.0426835	0.047318	0.0759799	0.084033	0.0701219	0.0522164	log10 copies
													Lower limit of bias validity	-0.25	-0.25	-0.25	-0.25	-0.25	1.12776	copies
													Upper limit of bias validity	0.25	0.25	0.25	0.25	0.25
													Lower expanded linearity uncertainty	-0.0426835	-0.047318	-0.0759799	-0.084033	-0.0701219
													Upper expanded linearity uncertainty	0.0426835	0.047318	0.0759799	0.084033	0.0701219
													Mean of observed values Xi	962418	101694	10710	966.216	98.7359
Standard plasmid designed from	Plasmid diluent	Duplex	Markers
Borrelia afzelii Pko	Sterile Filtered Water	2	M16
Xi level	1000000	100000	10000	1000	100	Sum	Xi' variance	Xi' Yi,j covariance	y = ax + b				Theoretical Xi level	1000000	100000	10000	1000	100
Xi' = log10 Xi	6	5	4	3	2	20			a	b	efficiency		Xi' = log10 Xi	6	5	4	3	2
Xi'²	36	25	16	9	4	90							Observed value Xi' replicate 1	5.98804	4.99522	4.02632	3.00957	1.98086
Yi,j replicate 1	18.69	22.01	25.25	28.65	32.09	126.69							Observed value Xi' replicate 2	5.9864	4.99882	4.02898	3	1.98581
Xi' Yi,j replicate 1	112.14	110.05	101	85.95	64.18	473.32	2.5	-8.36	-3.344	38.714	0.990871		Observed value Xi' replicate 3	5.96465	5.0084	4.01739	3.08143	1.92814
Yi,j replicate 2	18.64	21.98	25.26	28.74	32.17	126.79							Observed value Xi' replicate 4	5.99478	4.98869	4.0174	3.02001	1.97912
Xi' Yi,j replicate 2	111.84	109.9	101.04	86.22	64.34	473.34	2.5	-8.455	-3.382	38.886	0.975527		Observed value Xi' replicate 5	6.00544	4.98158	4.03624	2.96104	2.01571
Yi,j replicate 3	18.44	21.74	25.16	28.39	32.37	126.1							Observed value Xi' replicate 6	5.9976	5.03063	3.99159	2.93453	2.04565
Xi' Yi,j replicate 3	110.64	108.7	100.64	85.17	64.74	469.89	2.5	-8.6275	-3.451	39.024	0.948817		Observed value Xi' replicate 7	6.0229	5.00186	3.99319	2.91646	2.06559
Yi,j replicate 4	18.42	21.89	25.24	28.68	32.27	126.5							Observed value Xi' replicate 8	5.99641	4.98443	4.02036	3.02036	1.97844
Xi' Yi,j replicate 4	110.52	109.45	100.96	86.04	64.54	471.51	2.5	-8.6225	-3.449	39.096	0.949571		Sum of observed values Xi'	47.9562	39.9896	32.1315	23.9434	15.9793
Yi,j replicate 5	18.55	21.94	25.07	28.63	31.76	125.95							(Sum of observed values Xi')²	287.477	199.898	129.056	71.6807	31.9305
Xi' Yi,j replicate 5	111.3	109.7	100.28	85.89	63.52	470.69	2.5	-8.2775	-3.311	38.434	1.00458		Bias replicate 1	-0.0119617	-0.00478469	0.0263158	0.00956938	-0.0191388
Yi,j replicate 6	18.62	21.84	25.3	28.82	31.78	126.36							Bias replicate 2	-0.0136014	-0.00118273	0.0289769	0	-0.0141928
Xi' Yi,j replicate 6	111.72	109.2	101.2	86.46	63.56	472.14	2.5	-8.325	-3.33	38.592	0.996642		Bias replicate 3	-0.0353521	0.00840336	0.0173863	0.0814257	-0.0718632
Yi,j replicate 7	18.61	21.91	25.17	28.65	31.4	125.74							Bias replicate 4	-0.0052189	-0.0113076	0.0173963	0.0200058	-0.0208756
Xi' Yi,j replicate 7	111.66	109.55	100.68	85.95	62.8	470.64	2.5	-8.08	-3.232	38.076	1.03895		Bias replicate 5	0.00543642	-0.0184234	0.0362428	-0.038961	0.0157052
Yi,j replicate 8	18.52	21.9	25.12	28.46	31.94	125.94							Bias replicate 6	-0.0024024	0.0306306	-0.00840841	-0.0654655	0.0456456
Xi' Yi,j replicate 8	111.12	109.5	100.48	85.38	63.88	470.36	2.5	-8.35	-3.34	38.548	0.992513		Bias replicate 7	0.022896	0.00185644	-0.00680693	-0.0835396	0.0655941
													Bias replicate 8	-0.00359281	-0.0155689	0.0203593	0.0203593	-0.0215569
													Mean of observed values Xi'	5.99453	4.9987	4.01643	2.99292	1.99741
													Mean of bias	-0.00547461	-0.00129711	0.0164328	-0.00707575	-0.00258529
													Coefficient of variation	0.00277555	0.00314752	0.00401672	0.0178231	0.0217502
													S'i	0.0166381	0.0157335	0.0161329	0.0533432	0.0434443	expanded linearity uncertainty
													ULINi	0.0350312	0.0315738	0.0460567	0.107621	0.0870422	0.0542032	log10 copies
													Lower limit of bias validity	-0.25	-0.25	-0.25	-0.25	-0.25	1.13293	copies
													Upper limit of bias validity	0.25	0.25	0.25	0.25	0.25
													Lower expanded linearity uncertainty	-0.0350312	-0.0315738	-0.0460567	-0.107621	-0.0870422
													Upper expanded linearity uncertainty	0.0350312	0.0315738	0.0460567	0.107621	0.0870422
													Mean of observed values Xi	987473	99701.8	10385.6	983.839	99.4065
Standard plasmid designed from	Plasmid diluent	Duplex	Markers
Borrelia garinii NMJW1	Sterile Filtered Water	2	M13
Xi level	1000000	100000	10000	1000	100	Sum	Xi' variance	Xi' Yi,j covariance	y = ax + b				Theoretical Xi level	1000000	100000	10000	1000	100
Xi' = log10 Xi	6	5	4	3	2	20			a	b	efficiency		Xi' = log10 Xi	6	5	4	3	2
Xi'²	36	25	16	9	4	90							Observed value Xi' replicate 1	5.92495	5.0606	4.05475	3.00892	1.95078
Yi,j replicate 1	18.17	20.98	24.25	27.65	31.09	122.14							Observed value Xi' replicate 2	6.01421	4.98548	3.99691	2.99289	2.0105
Xi' Yi,j replicate 1	109.02	104.9	97	82.95	62.18	456.05	2.5	-8.1275	-3.251	37.432	1.03048		Observed value Xi' replicate 3	5.96133	5.04592	4.01873	2.97946	1.99456
Yi,j replicate 2	17.84	21.17	24.37	27.62	30.8	121.8							Observed value Xi' replicate 4	5.98414	5.01098	4.01037	3.00976	1.98475
Xi' Yi,j replicate 2	107.04	105.85	97.48	82.86	61.6	454.83	2.5	-8.0925	-3.237	37.308	1.0367		Observed value Xi' replicate 5	5.98514	5.06592	3.96719	2.92727	2.05447
Yi,j replicate 3	17.5	20.53	23.93	27.37	30.63	119.96							Observed value Xi' replicate 6	5.89567	5.03234	4.14155	3.03722	1.89323
Xi' Yi,j replicate 3	105	102.65	95.72	82.11	61.26	446.74	2.5	-8.275	-3.31	37.232	1.005		Observed value Xi' replicate 7	5.98659	5.01707	3.99573	3.01098	1.98963
Yi,j replicate 4	17.82	21.01	24.29	27.57	30.93	121.62							Observed value Xi' replicate 8	5.95696	4.99909	4.08972	2.99545	1.95878
Xi' Yi,j replicate 4	106.92	105.05	97.16	82.71	61.86	453.7	2.5	-8.195	-3.278	37.436	1.01866		Sum of observed values Xi'	47.709	40.2174	32.275	23.9619	15.8367
Yi,j replicate 5	17.36	20.33	23.88	27.24	30.06	118.87							(Sum of observed values Xi')²	284.528	202.186	130.232	71.7791	31.3658
Xi' Yi,j replicate 5	104.16	101.65	95.52	81.72	60.12	443.17	2.5	-8.0775	-3.231	36.698	1.0394		Bias replicate 1	-0.0750538	0.0605967	0.0547524	0.00892033	-0.0492156
Yi,j replicate 6	17.77	20.6	23.52	27.14	30.89	119.92							Bias replicate 2	0.0142107	-0.0145196	-0.00308928	-0.00710534	0.0105036
Xi' Yi,j replicate 6	106.62	103	94.08	81.42	61.78	446.9	2.5	-8.195	-3.278	37.096	1.01866		Bias replicate 3	-0.0386707	0.0459215	0.0187311	-0.0205438	-0.00543807
Yi,j replicate 7	17.54	20.72	24.07	27.3	30.65	120.28							Bias replicate 4	-0.0158633	0.0109823	0.0103722	0.00976205	-0.0152532
Xi' Yi,j replicate 7	105.24	103.6	96.28	81.9	61.3	448.32	2.5	-8.2	-3.28	37.176	1.0178		Bias replicate 5	-0.0148561	0.0659239	-0.0328072	-0.0727329	0.0544723
Yi,j replicate 8	17.35	20.51	23.51	27.12	30.54	119.03							Bias replicate 6	-0.104332	0.0323368	0.14155	0.0372178	-0.106772
Xi' Yi,j replicate 8	104.1	102.55	94.04	81.36	61.08	443.13	2.5	-8.2475	-3.299	37.002	1.00966		Bias replicate 7	-0.0134146	0.0170732	-0.00426829	0.0109756	-0.0103659
													Bias replicate 8	-0.0430433	-0.000909366	0.0897242	-0.00454683	-0.0412246
													Mean of observed values Xi'	5.96362	5.02718	4.03437	2.99524	1.97959
													Mean of bias	-0.0363779	0.0271757	0.0343706	-0.00475663	-0.0204117
													Coefficient of variation	0.0063801	0.00576913	0.0142687	0.0107688	0.0238748
													S'i	0.0380485	0.0290024	0.0575653	0.0322552	0.0472624	expanded linearity uncertainty
													ULINi	0.105281	0.0794898	0.134091	0.065208	0.102964	0.0792439	log10 copies
													Lower limit of bias validity	-0.25	-0.25	-0.25	-0.25	-0.25	1.20017	copies
													Upper limit of bias validity	0.25	0.25	0.25	0.25	0.25
													Lower expanded linearity uncertainty	-0.105281	-0.0794898	-0.134091	-0.065208	-0.102964
													Upper expanded linearity uncertainty	0.105281	0.0794898	0.134091	0.065208	0.102964
													Mean of observed values Xi	919649	106457	10823.6	989.107	95.4088
Standard plasmid designed from	Plasmid diluent	Duplex	Markers
Borrelia garinii NMJW1	Sterile Filtered Water	2	M16
Xi level	1000000	100000	10000	1000	100	Sum	Xi' variance	Xi' Yi,j covariance	y = ax + b				Theoretical Xi level	1000000	100000	10000	1000	100
Xi' = log10 Xi	6	5	4	3	2	20			a	b	efficiency		Xi' = log10 Xi	6	5	4	3	2
Xi'²	36	25	16	9	4	90							Observed value Xi' replicate 1	5.92074	5.07554	4.05077	2.98885	1.96409
Yi,j replicate 1	18.92	21.65	24.96	28.39	31.7	125.62							Observed value Xi' replicate 2	6.01232	4.99323	3.98953	2.992	2.01293
Xi' Yi,j replicate 1	113.52	108.25	99.84	85.17	63.4	470.18	2.5	-8.075	-3.23	38.044	1.03985		Observed value Xi' replicate 3	5.94011	5.06897	4.01936	2.99395	1.97762
Yi,j replicate 2	18.49	21.8	25.06	28.3	31.48	125.13							Observed value Xi' replicate 4	5.99086	5.0067	3.99817	3.02011	1.98416
Xi' Yi,j replicate 2	110.94	109	100.24	84.9	62.96	468.04	2.5	-8.12	-3.248	38.018	1.0318		Observed value Xi' replicate 5	5.98008	5.07127	3.98195	2.90196	2.06474
Yi,j replicate 3	18.23	21.11	24.58	27.97	31.33	123.22							Observed value Xi' replicate 6	5.90104	5.02827	4.13706	3.03688	1.89674
Xi' Yi,j replicate 3	109.38	105.55	98.32	83.91	62.66	459.82	2.5	-8.265	-3.306	37.868	1.00669		Observed value Xi' replicate 7	5.99078	5.01045	4.00553	2.99447	1.99877
Yi,j replicate 4	18.49	21.72	25.03	28.24	31.64	125.12							Observed value Xi' replicate 8	5.9325	5.02949	4.09608	2.98936	1.95257
Xi' Yi,j replicate 4	110.94	108.6	100.12	84.72	63.28	467.66	2.5	-8.205	-3.282	38.152	1.01694		Sum of observed values Xi'	47.6684	40.2839	32.2785	23.9176	15.8516
Yi,j replicate 5	18.16	21.08	24.58	28.05	30.74	122.61							(Sum of observed values Xi')²	284.046	202.857	130.259	71.5172	31.4258
Xi' Yi,j replicate 5	108.96	105.4	98.32	84.15	61.48	458.31	2.5	-8.0325	-3.213	37.374	1.04756		Bias replicate 1	-0.079257	0.0755418	0.050774	-0.0111455	-0.0359133
Yi,j replicate 6	18.48	21.32	24.22	27.8	31.51	123.33							Bias replicate 2	0.0123153	-0.0067734	-0.010468	-0.00800493	0.012931
Xi' Yi,j replicate 6	110.88	106.6	96.88	83.4	63.02	460.78	2.5	-8.135	-3.254	37.682	1.02915		Bias replicate 3	-0.0598911	0.0689655	0.0193587	-0.00604961	-0.0223835
Yi,j replicate 7	18.28	21.47	24.74	28.03	31.27	123.79							Bias replicate 4	-0.00914077	0.00670323	-0.00182815	0.0201097	-0.015844
Xi' Yi,j replicate 7	109.68	107.35	98.96	84.09	62.54	462.62	2.5	-8.135	-3.254	37.774	1.02915		Bias replicate 5	-0.0199191	0.071273	-0.0180517	-0.0980392	0.064737
Yi,j replicate 8	18.09	21.06	24.13	27.77	31.18	122.23							Bias replicate 6	-0.0989551	0.0282729	0.137062	0.0368777	-0.103258
Xi' Yi,j replicate 8	108.54	105.3	96.52	83.31	62.36	456.03	2.5	-8.2225	-3.289	37.602	1.01393		Bias replicate 7	-0.00921942	0.0104487	0.00553165	-0.00553165	-0.00122926
													Bias replicate 8	-0.0674977	0.0294922	0.0960778	-0.0106415	-0.0474308
													Mean of observed values Xi'	5.95855	5.03549	4.03481	2.9897	1.98145
													Mean of bias	-0.0414456	0.0354905	0.0348071	-0.0103031	-0.0185488
													Coefficient of variation	0.00671056	0.00642857	0.0138142	0.0131962	0.0245475
													S'i	0.0399853	0.032371	0.0557377	0.0394526	0.0486397	expanded linearity uncertainty
													ULINi	0.115179	0.096072	0.131426	0.0815515	0.104113	0.0846014	log10 copies
													Lower limit of bias validity	-0.25	-0.25	-0.25	-0.25	-0.25	1.21507	copies
													Upper limit of bias validity	0.25	0.25	0.25	0.25	0.25
													Lower expanded linearity uncertainty	-0.115179	-0.096072	-0.131426	-0.0815515	-0.104113
													Upper expanded linearity uncertainty	0.115179	0.096072	0.131426	0.0815515	0.104113
													Mean of observed values Xi	908980	108515	10834.5	976.555	95.8189
Standard plasmid designed from	Plasmid diluent	Duplex	Markers
Borrelia burgdorferi B31 NRZ	Sterile Filtered Water	2	M13
Xi level	1000000	100000	10000	1000	100	Sum	Xi' variance	Xi' Yi,j covariance	y = ax + b				Theoretical Xi level	1000000	100000	10000	1000	100
Xi' = log10 Xi	6	5	4	3	2	20			a	b	efficiency		Xi' = log10 Xi	6	5	4	3	2
Xi'²	36	25	16	9	4	90							Observed value Xi' replicate 1	5.90652	5.09106		3.10072	1.90169
Yi,j replicate 1	18.61	21.31		27.9	31.87	99.69							Observed value Xi' replicate 2	5.96963	5.01399	4.03156	3.01637	1.96844
Xi' Yi,j replicate 1	111.66	106.55		83.7	63.74	365.65	3.33333	-11.0367	-3.311	38.1665	1.00458		Observed value Xi' replicate 3	5.9685	5.02968	4.01817	3.00061	1.98304
Yi,j replicate 2	18.22	21.43	24.73	28.14	31.66	124.18							Observed value Xi' replicate 4	5.95466	5.01103	4.07966	2.98897	1.96569
Xi' Yi,j replicate 2	109.32	107.15	98.92	84.42	63.32	463.13	2.5	-8.3975	-3.359	38.272	0.984758		Observed value Xi' replicate 5	5.98077	4.97416	4.0607	3.03305	1.95132
Yi,j replicate 3	18.04	21.14	24.48	27.84	31.2	122.7							Observed value Xi' replicate 6	5.95442	5.00219	4.04995	3.07587	1.91758
Xi' Yi,j replicate 3	108.24	105.7	97.92	83.52	62.4	457.78	2.5	-8.255	-3.302	37.748	1.00838		Observed value Xi' replicate 7	5.93568	5.00153	4.06432	3.12404	1.87443
Yi,j replicate 4	18.38	21.46	24.5	28.06	31.4	123.8							Observed value Xi' replicate 8	5.96789	4.97728	4.01394	3.16874	1.87216
Xi' Yi,j replicate 4	110.28	107.3	98	84.18	62.8	462.56	2.5	-8.16	-3.264	37.816	1.02476		Sum of observed values Xi'	41.7316	35.0099	28.3183	21.4076	13.5327
Yi,j replicate 5	17.8	21.15	24.19	27.61	31.21	121.96							(Sum of observed values Xi')²	248.79	175.101	114.564	65.497	26.1744
Xi' Yi,j replicate 5	106.8	105.75	96.76	82.83	62.42	454.56	2.5	-8.32	-3.328	37.704	0.997472		Bias replicate 1	-0.0934763	0.0910601		0.100725	-0.0983087
Yi,j replicate 6	18.27	21.32	24.37	27.49	31.2	122.65							Bias replicate 2	-0.0303662	0.0139923	0.031557	0.0163739	-0.031557
Xi' Yi,j replicate 6	109.62	106.6	97.48	82.47	62.4	458.57	2.5	-8.0075	-3.203	37.342	1.05214		Bias replicate 3	-0.0314961	0.029679	0.0181708	0.000605694	-0.0169594
Yi,j replicate 7	18.23	21.28	24.34	27.41	31.49	122.75							Bias replicate 4	-0.0453431	0.0110294	0.0796569	-0.0110294	-0.0343137
Xi' Yi,j replicate 7	109.38	106.4	97.36	82.23	62.98	458.35	2.5	-8.1625	-3.265	37.61	1.02432		Bias replicate 5	-0.0192308	-0.0258413	0.0606971	0.0330529	-0.0486779
Yi,j replicate 8	17.95	21.22	24.4	27.19	31.47	122.23							Bias replicate 6	-0.0455823	0.00218545	0.0499532	0.0758664	-0.0824227
Xi' Yi,j replicate 8	107.7	106.1	97.6	81.57	62.94	455.91	2.5	-8.2525	-3.301	37.65	1.00881		Bias replicate 7	-0.0643185	0.00153139	0.0643185	0.124043	-0.125574
													Bias replicate 8	-0.0321115	-0.0227204	0.0139352	0.168737	-0.12784
													Mean of observed values Xi'	5.96165	5.00141	4.04547	3.05824	1.93324
													Mean of bias	-0.0383498	0.00140797	0.0454698	0.0582356	-0.0667636
													Coefficient of variation	0.00246025	0.00397842	0.00614607	0.0220796	0.0236423
													S'i	0.0146672	0.0198977	0.0248637	0.0675245	0.0457061	expanded linearity uncertainty
													ULINi	0.0821178	0.0398949	0.103648	0.178336	0.16182	0.104927	log10 copies
													Lower limit of bias validity	-0.25	-0.25	-0.25	-0.25	-0.25	1.27329	copies
													Upper limit of bias validity	0.25	0.25	0.25	0.25	0.25
													Lower expanded linearity uncertainty	-0.0821178	-0.0398949	-0.103648	-0.178336	-0.16182
													Upper expanded linearity uncertainty	0.0821178	0.0398949	0.103648	0.178336	0.16182
													Mean of observed values Xi	915483	100325	11103.8	1143.5	85.7505
Standard plasmid designed from	Plasmid diluent	Duplex	Markers
Borrelia burgdorferi B31 NRZ	Sterile Filtered Water	2	M16
Xi level	1000000	100000	10000	1000	100	Sum	Xi' variance	Xi' Yi,j covariance	y = ax + b				Theoretical Xi level	1000000	100000	10000	1000	100
Xi' = log10 Xi	6	5	4	3	2	20			a	b	efficiency		Xi' = log10 Xi	6	5	4	3	2
Xi'²	36	25	16	9	4	90							Observed value Xi' replicate 1	5.90908	5.08057		3.12199	1.88836
Yi,j replicate 1	19.21	21.93		28.36	32.41	101.91							Observed value Xi' replicate 2	5.97856	5.00476	4.03395	3.00357	1.97915
Xi' Yi,j replicate 1	115.26	109.65		85.08	64.82	374.81	3.33333	-10.9433	-3.283	38.6095	1.01651		Observed value Xi' replicate 3	6.00611	4.98502	4.01284	2.9948	2.00122
Yi,j replicate 2	18.86	22.13	25.39	28.85	32.29	127.52							Observed value Xi' replicate 4	5.96575	4.99939	4.07278	2.99327	1.96881
Xi' Yi,j replicate 2	113.16	110.65	101.56	86.55	64.58	476.5	2.5	-8.395	-3.358	38.936	0.985164		Observed value Xi' replicate 5	5.98663	4.96535	4.06565	3.02614	1.95623
Yi,j replicate 3	18.62	21.96	25.14	28.47	31.72	125.91							Observed value Xi' replicate 6	5.96759	4.99844	4.03241	3.06949	1.93207
Xi' Yi,j replicate 3	111.72	109.8	100.56	85.41	63.44	470.93	2.5	-8.1775	-3.271	38.266	1.0217		Observed value Xi' replicate 7	5.93199	5.019	4.03248	3.15012	1.86642
Yi,j replicate 4	18.95	22.11	25.14	28.67	32.02	126.89							Observed value Xi' replicate 8	5.96983	4.97436	4.0181	3.16139	1.87632
Xi' Yi,j replicate 4	113.7	110.55	100.56	86.01	64.04	474.86	2.5	-8.175	-3.27	38.458	1.02214		Sum of observed values Xi'	41.8065	34.9463	28.2682	21.3988	13.5802
Yi,j replicate 5	18.51	21.87	24.83	28.25	31.77	125.23							(Sum of observed values Xi')²	249.686	174.466	114.159	65.4469	26.362
Xi' Yi,j replicate 5	111.06	109.35	99.32	84.75	63.54	468.02	2.5	-8.225	-3.29	38.206	1.0135		Bias replicate 1	-0.0909229	0.0805666		0.121992	-0.111636
Yi,j replicate 6	18.88	21.99	25.09	28.18	31.83	125.97							Bias replicate 2	-0.0214413	0.00476474	0.0339488	0.00357356	-0.0208457
Xi' Yi,j replicate 6	113.28	109.95	100.36	84.54	63.66	471.79	2.5	-8.0225	-3.209	38.03	1.04939		Bias replicate 3	0.00611434	-0.0149801	0.0128401	-0.00519719	0.00122287
Yi,j replicate 7	18.91	21.89	25.11	27.99	32.18	126.08							Bias replicate 4	-0.0342508	-0.000611621	0.0727829	-0.00672783	-0.0311927
Xi' Yi,j replicate 7	113.46	109.45	100.44	83.97	64.36	471.68	2.5	-8.16	-3.264	38.272	1.02476		Bias replicate 5	-0.0133739	-0.0346505	0.0656535	0.0261398	-0.043769
Yi,j replicate 8	18.65	21.95	25.12	27.96	32.22	125.9							Bias replicate 6	-0.0324089	-0.00155812	0.0324089	0.0694921	-0.0679339
Xi' Yi,j replicate 8	111.9	109.75	100.48	83.88	64.44	470.45	2.5	-8.2875	-3.315	38.44	1.0029		Bias replicate 7	-0.0680147	0.0189951	0.0324755	0.150123	-0.133578
													Bias replicate 8	-0.0301659	-0.025641	0.0180995	0.161388	-0.12368
													Mean of observed values Xi'	5.97235	4.99233	4.03832	3.05697	1.94003
													Mean of bias	-0.0276487	-0.00766879	0.0383156	0.0569701	-0.0599682
													Coefficient of variation	0.00379624	0.00370899	0.00561148	0.0236875	0.0265401
													S'i	0.0226725	0.0185165	0.0226609	0.0724121	0.0514887	expanded linearity uncertainty
													ULINi	0.071512	0.0400835	0.0890304	0.184273	0.158079	0.102534	log10 copies
													Lower limit of bias validity	-0.25	-0.25	-0.25	-0.25	-0.25	1.26629	copies
													Upper limit of bias validity	0.25	0.25	0.25	0.25	0.25
													Lower expanded linearity uncertainty	-0.071512	-0.0400835	-0.0890304	-0.184273	-0.158079
													Upper expanded linearity uncertainty	0.071512	0.0400835	0.0890304	0.184273	0.158079
													Mean of observed values Xi	938321	98249.7	10922.3	1140.17	87.1027
